# The reference genome of the paradise fish (*Macropodus opercularis*)

**DOI:** 10.1101/2023.08.10.552018

**Authors:** Erika Fodor, Javan Okendo, Nóra Szabó, Kata Szabó, Dávid Czimer, Anita Tarján-Rácz, Ildikó Szeverényi, Bi Wei Low, Jia Huan Liew, Sergey Koren, Arang Rhie, László Orbán, Ádám Miklósi, Máté Varga, Shawn M. Burgess

## Abstract

Over the decades, a small number of model species, each representative of a larger taxa, have dominated the field of biological research. Amongst fishes, zebrafish (*Danio rerio*) has gained popularity over most other species and while their value as a model is well documented, their usefulness is limited in certain fields of research such as behavior. By embracing other, less conventional experimental organisms, opportunities arise to gain broader insights into evolution and development, as well as studying behavioral aspects not available in current popular model systems. The anabantoid paradise fish (*Macropodus opercularis*), an “air-breather” species from Southeast Asia, has a highly complex behavioral repertoire and has been the subject of many ethological investigations, but lacks genomic resources. Here we report the reference genome assembly of *Macropodus opercularis* using long-read sequences at 150-fold coverage. The final assembly consisted of ≈483 Mb on 152 contigs. Within the assembled genome we identified and annotated 20,157 protein coding genes and assigned ≈90% of them to orthogroups. Completeness analysis showed that 98.5% of the Actinopterygii core gene set (ODB10) was present as a complete ortholog in our reference genome with a further 1.2 % being present in a fragmented form. Additionally, we cloned multiple genes important during early development and using newly developed *in situ* hybridization protocols, we showed that they have conserved expression patterns.
