## Supplemental tables 1-4 for "The reference genome of the paradise fish (*Macropodus opercularis*)"

### Sheet: S1
Table S1: Summary of the paradise fish genome assembly statistics. GC (Guanine and cytosine percentage)
	macOpe2
Number of contigs	152
Assembled genome length	483077705
GC (%)	43.93
N50	19217602
N90	15455575
L50	12
L90	23

### Sheet: S2
Table S3: Summary of the contigs containing telomeric sequences
contig name	telomere start	telomere end	Chromosome ID
ptg000001l	0	7800
ptg000002l	1400	5600
ptg000004l	0	6400	Chr3
ptg000004l	20357400	20365586	Chr3
ptg000006l	19384400	19393576
ptg000007l	600	5400
ptg000008l	0	7800
ptg000009l	24015400	24022457
ptg000010l	0	9000	Chr9
ptg000010l	22105000	22111710	Chr9
ptg000011l	21562200	21566751
ptg000012l	0	6000
ptg000015l	0	1000
ptg000015l	2000	5400
ptg000016l	0	3000
ptg000017l	0	3800
ptg000018l	0	7800
ptg000019l	0	1000
ptg000020l	1600	8000
ptg000024l	0	7400	Chr21
ptg000024l	20760800	20766222	Chr21
ptg000025l	0	1800
ptg000025l	2200	7400
ptg000026l	0	5200	Chr17
ptg000026l	17471800	17478600	Chr17
ptg000028l	0	6800	Chr8
ptg000028l	17089800	17096669	Chr8
ptg000030l	0	5600	Chr15
ptg000030l	17874200	17880400	Chr15
ptg000054l	31000	38154
ptg000083l	0	6800
ptg000100l	0	7200
ptg000112l	0	7600
ptg000120l	24400	26339
Contigs marked in yellow appear to be fully sequenced telomere-to-telomere

### Sheet: S3
Table S2: Statistics of the repeats annotation of the paradise fish draft genome ising repeatsmasker. SINEs (Short interspesed nuclear elements), LINEs (Long interspersed nuclear elements and, LTR (Long terminal repeats).
Repeat class	Repeat family	Sub-family	Number of elements	Total length (bp)	Percentage in the genome (%)
Retroelements			116391	32955420	6.78
	SINEs:		6273	1017016	0.21
		Penelope	9438	2715604	0.56
	LINEs:		61426	16447763	3.38
		L2/CR1/Rex	38220	10460451	2.15
		R1/LOA/Jockey	1434	233297	0.05
		R2/R4/NeSL	2154	544878	0.11
		RTE/Bov-B	7389	1528880	0.31
		L1/CIN4	2176	736663	0.15
	LTR:		48692	15490642	3.19
		BEL/Pao	4151	841670	0.17
		Ty1/Copia	468	174882	0.04
		Gypsy/DIRS1	10226	4243390	0.87
		Retroviral	23537	8392820	1.73
DNA transposons			52062	11076209	2.28
	hobo/activator		15182	4804346	0.99
	Tc1-IS630-Pogo		17345	3178319	0.65
	PiggyBac		12813	18397776	0.38
Rolling-circles			7115	1119332	0.23
Unclassified			15006	2073092	0.43
Satellites			8885	1707277	0.35

### Sheet: S4
Software	Version	URL
Fastqc	0.12.0	https://www.bioinformatics.babraham.ac.uk/projects/fastqc/
Hifiasm	0.19.3	https://github.com/chhylp123/hifiasm
BRAKER	3.0.2	https://github.com/Gaius-Augustus/BRAKER
MAKER	3.01.04	https://github.com/Yandell-Lab/maker
RepeatModeler	5.8.8	https://www.repeatmasker.org/RepeatModeler/
ReapMasker	4.1.5	https://www.repeatmasker.org/
GenomeScope	1.0.o	https://github.com/schatzlab/genomescope
Jellyfish	2.3.0	https://github.com/gmarcais/Jellyfish
Trinity	2.0.2	https://github.com/trinityrnaseq/trinityrnaseq.github.io
BUSCO	5.4.6	https://busco.ezlab.org/
QUAST	5.2.0	https://github.com/ablab/quast
rnaQUAST	2.2.3	https://github.com/ablab/rnaquast
Merqury	1.3	https://github.com/marbl/merqury
cutadapt	4	https://github.com/marcelm/cutadapt
KAT (tools)	2.4.1	https://www.earlham.ac.uk/kat-tools
Samtools	1.17	https://github.com/samtools/samtools
GATK	4.3.0.0	https://github.com/broadinstitute/gatk
Bamtools	2.5.2	https://github.com/pezmaster31/bamtools
vcfstats	0.5.0	https://github.com/pwwang/vcfstats
